# Genomic analysis of the diversity, antimicrobial resistance and virulence potential of clinical *Campylobacter jejuni* and *Campylobacter coli* strains from Chile

**DOI:** 10.1101/2020.07.03.182048

**Authors:** Veronica Bravo, Assaf Katz, Lorena Porte, Thomas Weitzel, Carmen Varela, Narjol Gonzalez-Escalona, Carlos J. Blondel

## Abstract

*Campylobacter jejuni* and *Campylobacter coli* are the leading cause of human gastroenteritis in the industrialized world and an emerging threat in developing countries. The incidence of campylobacteriosis in South America is greatly underestimated, mostly due to the lack of adequate diagnostic methods. Accordingly, there is limited genomic and epidemiological data from this region. In the present study, we performed a genome-wide analysis of the genetic diversity, virulence, and antimicrobial resistance of the largest collection of clinical *C. jejuni* and *C. coli* strains from Chile available to date (n=81), collected in 2017-2019 in Santiago, Chile. This culture collection accounts for over a third of the genome sequences available of clinical strains from South America. cgMLST analysis identified high genetic diversity as well as 13 novel STs and alleles in both *C. jejuni* and *C. coli*. Pangenome and virulome analyses showed a differential distribution of virulence factors, including both plasmid and chromosomally encoded T6SSs and T4SSs. Resistome analysis predicted widespread resistance to fluoroquinolones, but low rates of erythromycin resistance. This study provides valuable genomic and epidemiological data and highlights the need for further genomic epidemiology studies in Chile and other South American countries to better understand molecular epidemiology and antimicrobial resistance of this emerging intestinal pathogen.

**AUTHOR SUMMARY:** *Campylobacter* is the leading cause of bacterial gastroenteritis worldwide and an emerging and neglected pathogen in South America. In this study, we performed an in-depth analysis of the genome sequences of 69 *C. jejuni* and 12 *C. coli* clinical strains isolated from Chile, which account for over a third of the sequences from clinical strains available from South America. We identified a high genetic diversity among *C. jejuni* strains and the unexpected identification of clade 3 *C. coli* strains, which are infrequently isolated from humans in other regions of the world. Most strains harbored the virulence factors described for *Campylobacter*. While ∼40% of strains harbored mutation in the *gyrA* gene described to confer fluoroquinolone resistance, very few strains encoded the determinants linked to macrolide resistance, currently used for the treatment of campylobacteriosis. Our study contributes to our knowledge of this important foodborne pathogen providing valuable data from South America.
