## Supplementary material for "Genomic analysis of the diversity, antimicrobial resistance and virulence potential of clinical *Campylobacter jejuni* and *Campylobacter coli* strains from Chile": S1 Table

### Sheet: Table S1
	Table S1. Metadata for the Campylobacter jejuni and Campylobacter coli strains used in this study.
	Strain	Specie	WGS accession no.	Accession No. Plasmid	CC	ST	Reference
	CFSAN093225	C. jejuni	JAAMXD000000000		48	475	1
	CFSAN093228	C. jejuni	JAAMXC000000000		21	1359	1
	CFSAN093229	C. jejuni	JAAMXB000000000			468	1
	CFSAN093231	C. jejuni	JAAMXA000000000		21	1359	1
	CFSAN093232	C. jejuni	JAAMWZ000000000		52	52	1
	CFSAN093233	C. jejuni	JAAMWY000000000		257	257	1
	CFSAN093234	C. jejuni	JAAMWX000000000		21	1359	1
	CFSAN093235	C. jejuni	JAAMWW000000000		21	1359	1
	CFSAN093236	C. jejuni	JAAMWV000000000		353	10197	1
	CFSAN093237	C. jejuni	JAAMWU000000000		206	10193	1
	CFSAN093239	C. jejuni	JAAMWT000000000		353	10198	1
	CFSAN093240	C. jejuni	JAAMWS000000000		21	1359	1
	CFSAN093242	C. jejuni	JAAMWR000000000		21	1359	1
	CFSAN093243	C. jejuni	JAAMWQ000000000		52	52	1
	CFSAN093244	C. coli	JAAMWP000000000		828	829	1
	CFSAN093245	C. jejuni	JAAMWO000000000		206	10193	1
	CFSAN093247	C. jejuni	JAAMWN000000000		52	52	1
	CFSAN093249	C. jejuni	JAAMWM000000000		443	51	1
	CFSAN093250	C. jejuni	JAAMWL000000000		48	475	1
	CFSAN093251	C. coli	JAAMWK000000000		828	1173	1
	CFSAN093253	C. coli	JAAMWJ000000000		1150	10203	1
	CFSAN093254	C. coli	JAAMWI000000000		828	1173	1
	CFSAN093255	C. jejuni	JAAMWH000000000		21	883	1
	CFSAN093258	C. jejuni	JAAMWG000000000		48	475	1
	CFSAN093261	C. jejuni	JAAMWF000000000		353	10198	1
	CFSAN093262	C. coli	JAAMWE000000000		828	10201	1
	CFSAN093263	C. coli	JAAMWD000000000		828	829	1
	CFSAN096299	C. jejuni	AANORF000000000		464	464	1
	CFSAN096304	C. jejuni	AANHWB000000000		21	883	1
	CFSAN096308	C. jejuni	AANOWN000000000		49	3720	1
	CFSAN096310	C. jejuni	AANOUI000000000		48	475	1
	CFSAN096311	C. jejuni	AANCIZ000000000		508	508	1
	CFSAN096312	C. jejuni	AANOQP000000000		45	137	1
	CFSAN096313	C. jejuni	AANOPZ000000000		21	883	1
	CFSAN096315	C. jejuni	AANOQR000000000		21	50	1
	CFSAN096316	C. jejuni	AANHVC000000000		443	10200	1
	CFSAN096317	C. jejuni	AANHUM000000000		21	883	1
	CFSAN096318	C. coli	AANHVQ000000000		828	1556	1
	CFSAN096319	C. jejuni	AANORO000000000		21	8938	1
	CFSAN096320	C. jejuni	AANHVM000000000		48	475	1
	CFSAN096321	C. jejuni	AANOQK000000000		42	3997	1
	CFSAN096322	C. coli	AANORL000000000			10202	1
	CFSAN096323	C. jejuni	AANOQD000000000		45	137	1
	CFSAN096324	C. jejuni	AANOFK000000000		21	883	1
	CFSAN096325	C. jejuni	AANOQN000000000		21	50	1
	CFSAN096326	C. coli	AANOQJ000000000			10204	1
	CFSAN096327	C. coli	AANOQZ000000000		828	828	1
	CFSAN096328	C. jejuni	AANHUK000000000			8941	1
	CFSAN096329	C. jejuni	AANOQL000000000			6091	1
	CFSAN096330	C. jejuni	AANOQF000000000		48	475	1
	CFSAN096331	C. jejuni	AANHVB000000000		353	4053	1
	CFSAN096332	C. jejuni	AANOQH000000000		607	1510	1
	CFSAN096333	C. jejuni	AANHUZ000000000		21	50	1
	CFSAN096334	C. jejuni	AANCJA000000000		48	475	1
	CFSAN096335	C. coli	AANORE000000000			10204	1
	CFSAN096336	C. jejuni	AANOQM000000000		353	4053	1
	CFSAN096337	C. jejuni	AANOED000000000		21	1359	1
	CFSAN096339	C. coli	AANOQC000000000		828	1556	1
	CFSAN096340	C. jejuni	AANOEA000000000		21	1359	1
	CFSAN096341	C. jejuni	AANOEB000000000		21	1359	1
	CFSAN096343	C. jejuni	JAAMWC000000000		206	10192	1
	CFSAN096344	C. jejuni	AANOQG000000000			3573	1
	CFSAN096345	C. jejuni	AANOQO000000000		48	38	1
	CFSAN093260	C. jejuni	CP040618		52	52	2
	CFSAN093259	C. jejuni	CP040617		21	50	2
	CFSAN093257	C. jejuni	CP040616		21	1359	2
	CFSAN093256	C. jejuni	CP040615		658	10196	2
	CFSAN093246	C. jejuni	CP040613	CP040614	21	8938	2
	CFSAN093241	C. jejuni	CP040612		48	475	2
	CFSAN093238	C. jejuni	CP040611		353	353	2
	CFSAN093227	C. jejuni	CP040610		607	607	2
	CFSAN093226	C. jejuni	CP040608	CP040609	21	21	2
	CFSAN093224	C. jejuni	CP040607			6091	2
	CFSAN096296	C. jejuni	CP047484		21	50	2
	CFSAN096297	C. jejuni	CP047482	CP047483	257	257	2
	CFSAN096301	C. jejuni	CP047481		52	52	2
	CFSAN096302	C. jejuni	CP047480		21	1359	2
	CFSAN096305	C. jejuni	CP047479		206	222	2
	CFSAN096306	C. jejuni	CP047478		21	50	2
	CFSAN096307	C. jejuni	CP047477		21	1359	2
	CFSAN096303	C. jejuni	WXZQ00000000		45	137	This study
