## Supplementary material for "Genomic analysis of the diversity, antimicrobial resistance and virulence potential of clinical *Campylobacter jejuni* and *Campylobacter coli* strains from Chile": S2 Table

### Sheet: Table 2S
	Table S2. Frequency and distribution of clonal complexes (CC) and sequence types (STs) of the C. jejuni and C. coli strains of this study
			CC	ST	N	%
		Campylobacter jejuni	42	3997	1	1.23457
		Campylobacter jejuni		8941	1	1.23457
		Campylobacter jejuni	508	508	1	1.23457
		Campylobacter jejuni	45	137	3	3.7037
		Campylobacter jejuni		3573	1	1.23457
		Campylobacter jejuni		6091	2	2.46914
		Campylobacter jejuni	21	8938	2	2.46914
		Campylobacter jejuni		1359	12	14.8148
		Campylobacter jejuni		883	5	6.17284
		Campylobacter jejuni		21	1	1.23457
		Campylobacter jejuni		50	6	7.40741
		Campylobacter jejuni	353	4053	2	2.46914
		Campylobacter jejuni		353	1	1.23457
		Campylobacter jejuni	48	475	8	9.87654
		Campylobacter jejuni		38	1	1.23457
		Campylobacter jejuni	206	222	1	1.23457
		Campylobacter jejuni	49	3720	1	1.23457
		Campylobacter jejuni	257	257	2	2.46914
		Campylobacter jejuni	52	52	5	6.17284
		Campylobacter jejuni	464	464	1	1.23457
		Campylobacter jejuni	607	1510	1	1.23457
		Campylobacter jejuni		607	1	1.23457
		Campylobacter jejuni		468	1	1.23457
		Campylobacter jejuni	443	51	1	1.23457
		Campylobacter jejuni		10200	1	1.23457
		Campylobacter jejuni	658	10196	1	1.23457
		Campylobacter jejuni	206	10192	1	1.23457
		Campylobacter jejuni		10193	2	2.46914
		Campylobacter jejuni	353	10197	1	1.23457
		Campylobacter jejuni		10198	2	2.46914
		Campylobacter coli	828	1173	2	2.46914
		Campylobacter coli		828	1	1.23457
		Campylobacter coli		829	2	2.46914
		Campylobacter coli		1556	2	2.46914
		Campylobacter coli		10201	1	1.23457
		Campylobacter coli		10202	1	1.23457
		Campylobacter coli	1150	10203	1	1.23457
		Campylobacter coli		10204	2	2.46914
			Total		81	100
